# Mitogenomes illuminate the origin and migration patterns of the indigenous people of the Canary Islands

**DOI:** 10.1101/486142

**Authors:** Rosa Fregel, Alejandra C. Ordóñez, Jonathan Santana-Cabrera, Vicente M. Cabrera, Javier Velasco-Vazquez, Verónica Alberto, Marco A. Moreno-Benítez, Teresa Delgado-Darias, Amelia del Carmen Rodríguez-Rodríguez, Juan Carlos Hernández, Jorge Pais, Rafaela González-Montelongo, José M. Lorenzo-Salazar, Carlos Flores, M. Carmen Cruz de Mercadal, Nuria Álvarez-Rodríguez, Beth Shapiro, Matilde Arnay, Carlos D. Bustamante

## Abstract

The Canary Islands’ indigenous people have been the subject of substantial archaeological, anthropological, linguistic and genetic research pointing to a most probable North African Berber source. However, neither agreement about the exact point of origin nor a model for the indigenous colonization of the islands has been established. To shed light on these questions, we analyzed 48 ancient mitogenomes from 25 archaeological sites from the seven main islands. Most lineages observed in the ancient samples have a Mediterranean distribution, and belong to lineages associated with the Neolithic expansion in the Near East and Europe (T2c, J2a, X3a…). This phylogeographic analysis of Canarian indigenous mitogenomes, the first of its kind, shows that some lineages are restricted to Central North Africa (H1cf, J2a2d and T2c1d3), while others have a wider distribution, including both West and Central North Africa, and, in some cases, Europe and the Near East (U6a1a1, U6a7a1, U6b, X3a, U6c1). In addition, we identify four new Canarian-specific lineages (H1e1a9, H4a1e, J2a2d1a and L3b1a12) whose coalescence dates correlate with the estimated time for the colonization of the islands (1^st^ millennia CE). Additionally, we observe an asymmetrical distribution of mtDNA haplogroups in the ancient population, with certain haplogroups appearing more frequently in the islands closer to the continent. This reinforces results based on modern mtDNA and Y-chromosome data, and archaeological evidence suggesting the existence of two distinct migrations. Comparisons between insular populations show that some populations had high genetic diversity, while others were probably affected by genetic drift and/or bottlenecks. In spite of observing interinsular differences in the survival of indigenous lineages, modern populations, with the sole exception of La Gomera, are homogenous across the islands, supporting the theory of extensive human mobility after the European conquest.
