## Supplementary material for "Mitogenomes illuminate the origin and migration patterns of the indigenous people of the Canary Islands"

### Sheet: Table S1
code	populations included	group	sample size	references
CIP	Canarian indigenous population	-	279	Maca-Meyer et al. 2004; Fregel et al. 2009; Fregel et al. 2015; Ordóñez et al. 2017; This study
CAN	Canary Islands current population	-	1112	Rando et al. 1999, Santos et al. 2010, Fregel et al. 2015
SAM	Sahara + Mauritania	North Africa	145	González et al. 2006, Plaza et al. 2003, Rando et al. 1998
MOR	Morocco Arabs + Berbers	North Africa	1194	Alvarez et al. 2007, Brakez et al. 2001, Costa et al. 2009, Coudray et al. 2009, Falchi et al. 2006, Harich et al. 2010, Plaza et al. 2003, Rando et al. 1998, Rhouda et al. 2009, Thomas et al. 2002, Turchi et al. 2009
ALG	Algeria	North Africa	372	Corte-Real et al. 1996, Plaza et al. 2003, Bekada et al. 2013
TUN	Tunisia	North Africa	591	Cherni et al. 2009, Costa et al. 2009, Ennafaa et al. 2011, Fadhlaoui-Zid et al. 2004, Loueslati et al. 2006, Plaza et al. 2003, Turchi et al. 2009
LIB	Libya	North Africa	269	Fadhlaoui-Zid et al. 2011
EGY	Egypt	North Africa	516	Coudray et al. 2009, Krings et al. 1999, Kujanova et al. 2009, Saunier et al. 2009, Stevanovitch et al. 2003
IBP	Iberian Peninsula	Europe	3873	Alvarez et al. 2007, Alfonso-Sánchez et al. 2008, Alvarez et al. 2010, Alvarez-Iglesias et al. 2009, Bertranpetit et al. 1995, Casas et al. 2006, Corte-Real et al. 1996, Crespillo et al. 2000, Falchi et al. 2006, Fernández et al. 2008, Garcia et al. 2011, González et al. 2003, Larruga et al. 2001, Maca-Meyer et al. 2003, Martinez-Jarreta et al. 2000, Pereira et al. 2004, Picornell et al. 2005, Pl…
FRC	France + Corsica	Europe	1304	Alvarez et al. 2007, Danan et al. 1999, Dubut et al. 2004, Falchi et al. 2006, Garcia et al. 2011, Richard et al. 2007, Rousselet and Mangin 1998, Varesi et al. 2000
ISS	Italy + Sardinia + Sicily	Europe	2525	Achilli et al. 2007, Babalini et al. 2005, Bini et al. 2003, Cali et al. 2001, Falchi et al. 2006, Forster et al. 2002, Messina et al. 2010, Ottoni et al. 2009, Richards et al. 2000, Tagliabracci et al. 2001, Turchi et al. 2008, Verginelli et al. 2003, Vona et al. 2001
BAL	Balkans + Creta	Europe	1971	Babalini et al. 2005, Belledi et al. 2000, Bosch et al. 2006, Forster et al. 2002, Irwin et al. 2008, Kouvatsi et al. 2001, Malyarchuk et al. 2003, Martinez et al. 2008, Richards et al. 2000, Tolk et al. 2001, Vernesi et al. 2001, Zimmermann et al. 2007, Zupanic et al. 2004
CAU	Caucasus	Caucasus	1269	Comas et al. 2000, Nasidze and Stoneking 2001, Nasidze et al. 2004a, Nasidze et al. 2004b, Quintana-Murci et al. 2004, Richards et al. 2000, Thomas et al. 2002, , unpublished data
TUR	Turkey	Near East	494	Calafell et al. 1996, Comas et al. 1996, Di Benedetto et al. 2001, Mergen et al. 2004, Nasidze et al. 2004a, Quintana-Murci et al. 2004, Richards et al. 2000
LEQ	Levant + Iraq	Near East	655	Al-Zahery et al. 2003, Behar et al. 2008, González et al. 2008, Macaulay et al. 1999, Richards et al. 2000, Thomas et al. 2002, Vernesi et al. 2001, unpublished data
KRN	Kurds + Iran	Near East	924	Comas et al. 2000, Comas et al. 2004, González et al. 2008, Metspalu et al. 2004, Nasidze et al. 2004a, Nasidze et al. 2005, Quintana-Murci et al. 2004, Richards et al. 2000
ARP	Arabian Peninsula	Near East	2033	Abu-Amero et al. 2007, Abu-Amero et al. 2008, Abu-Amero et al. 2010, Abu-Amero et al. 2011a, Abu-Amero et al. 2011b, Alshamali et al. 2008, Cerny et al. 2008, Kivisild et al. 2004, Non et al. 2011, Scheible et al. 2011, Thomas et al. 2002
			19526
References:
Abu-Amero KK, Al-Boudari OM, Mousa A, Gonzalez AM, Larruga JM, Cabrera VM, Dzimiri N. 2010. The mitochondrial DNA variant 16189T>C is associated with coronary artery disease and myocardial infarction in Saudi Arabs. Genet Test Mol Biomarkers 14(1):43-47
Abu-Amero KK, Cabrera VM, Larruga JM, Osman EA, González AM, Al-Obeidan SA. 2011a. Eurasian and Sub-Saharan African mitochondrial DNA haplogroup influences pseudoexfoliation glaucoma development in Saudi patients. Mol Vis 17:543-547
Abu-Amero KK, González AM, Larruga JM, Bosley TM, Cabrera VM. 2007. Eurasian and African mitochondrial DNA influences in the Saudi Arabian population. BMC Evol Biol 7:32
Abu-Amero KK, González AM, Osman EA, Larruga JM, Cabrera VM, Al-Obeidan SA. 2011b. Susceptibility to primary angle closure glaucoma in Saudi Arabia: the possible role of mitochondrial DNA ancestry informative haplogroups. Mol Vis 17:2171-2176
Abu-Amero KK, Larruga JM, Cabrera VM, González AM. 2008. Mitochondrial DNA structure in the Arabian Peninsula. BMC Evol Biol 8:45
Achilli A, Olivieri A, Pala M, Metspalu E, Fornarino S, Battaglia V, Accetturo M, Kutuev I, Khusnutdinova E, Pennarun E, Cerutti N, Di Gaetano C, Crobu F, Palli D, Matullo G, Santachiara-Benerecetti AS, Cavalli-Sforza LL, Semino O, Villems R, Bandelt H-J, Piazza A, Torroni A. 2007. Mitochondrial DNA Variation of Modern Tuscans Supports the Near Eastern Origin of Etruscans. Am J Hum Genet 80(4):75…
Al-Zahery N, Semino O, Benuzzi G, Magri C, Passarino G, Torroni A, Santachiara-Benerecetti AS. 2003. Y-chromosome and mtDNA polymorphisms in Iraq, a crossroad of the early human dispersal and of post-Neolithic migrations. Mol Phylogenet Evol 28(3):458-472
Alfonso-Sánchez MA, Cardoso S, Martínez-Bouzas C, Peña JA, Herrera RJ, Castro A, Fernández-Fernández I, De Pancorbo MM. 2008. Mitochondrial DNA haplogroup diversity in Basques: a reassessment based on HVI and HVII polymorphisms. Am J Hum Biol 20(2):154-164
Alshamali F, Brandstätter A, Zimmermann B, Parson W. 2008. Mitochondrial DNA control region variation in Dubai, United Arab Emirates. Forensic Sci Int Genet 2(1):e9-10
Alvarez JC, Johson DEL, Lorente, JA, Martinez-espin E, Martinez-Gonzalez LJ, Allard M, Wilson MR, Budowle B. 2007. Characterization of human control region sequences for Spanish individuals in a forensic mtDNA data set. Legal Medicine 9(6): 293-304
Alvarez L, Santos C, Ramos A, Pratdesaba R, Francalacci P, Aluja MP. 2010. Mitochondrial DNA Patterns in the Iberian Northern Plateau: Population Dynamics and Substructure of the Zamora Province. Am J Phys Anthropol 142(4): 531-539
Alvarez-Iglesias V, Mosquera-Miguel A, Cerezo M, Quintans B, Zarrabeitia MT, Cusco I, Lareu MV, Garcıa O, Perez-Jurado L, Carracedo A, Salas A. 2009. New Population and Phylogenetic Features of the Internal Variation within Mitochondrial DNA Macro-Haplogroup R0. PloS One 4(4);e112
Babalini C, Martinez-Labarga C, Tolk HV, Kivisild T, Giampaolo R, Tarsi T, Contini I, Barac L, Janicijevic B, Martinovic Klaric I, Pericic M, Sujoldzic A, Villems R, Biondi G, Rudan P, Rickards O. 2005. The population history of the Croatian linguistic minority of Molise (southern Italy): a maternal view. Eur J Hum Genet 13(8):902-912
Behar DM, Metspalu E, Kivisild T, Rosset S, Tzur S, Hadid Y, Yudkovsky G, Rosengarten D, Pereira L, Amorim A, Kutuev I, Gurwitz D, Bonne-Tamir B, Villems R, Skorecki K. 2008. Counting the founders: the matrilineal genetic ancestry of the Jewish Diaspora. PLoS One 3(4):e2062
Bekada A, Fregel R, Cabrera VM, Larruga JM, Pestano J, Benhamamouch S, and Gonzalez AM. 2013. Introducing the Algerian mitochondrial DNA and Y-chromosome profiles into the North African landscape. PLoS ONE 8(2):e56775.
Belledi M, Poloni ES, Casalotti R, Conterio F, Mikerezi I, Tagliavini J, Excoffier L. 2000. Maternal and paternal lineages in Albania and the genetic structure of Indo-European populations Eur J Hum Genet 8(7):480-486
Bertranpetit J, Sala J, Calafell F, Underhill PA, Moral P, Comas D. 1995. Human mitochondrial DNA variation and the origin of the Basques. Ann Hum Genet 59:63-81
Bini C, Ceccardi S, Luiselli D, Ferri G, Pelotti S, Colalongo C, Falconi M, Pappalardo G. 2003. Different informativeness of the three hypervariable mitochondrial DNA regions in the population of Bologna (Italy). Forensic Sci Int 135(1):48-52
Bosch E, Calafell F, González-Neira G, Flaiz C, Mateu E, Scheil H-G, Huckenbeck W, Efremovska L, Mikerezi I, Xirotiris N, Grasa C, Schmidt H, Comas D. 2006. Paternal and maternal lineages in the Balkans show a homogeneous landscape over linguistic barriers, except for the isolated Aromuns. Ann Hum Genet 70(4): 459-487
Brakez Z, Bosch E, Izaabel H, Akhayat O, Comas D, Bertranpetit J, Calafell F. 2001. Human mitochondrial DNA sequence variation in the Moroccan population of the Souss area. Ann Hum Biol 28(3):295-307
Calafell F, Underhill P, Tolun A, Angelicheva D, Kalaydjeva L. 1996. From Asia to Europe: mitochondrial DNA sequence variability in Bulgarians and Turks. Ann Hum Genet 60:35-49
Cali F, Le Roux MG, D'Anna R, Flugy A, De Leo G, Chiavetta V, Ayala GF, Romano V.J. 2001. MtDNA control region and RFLP data for Sicily and France. Legal Med 114(4-5):229-231
Casas MJ, Hagelberg E, Fregel R, Larruga JM, González AM. 2006. Human mitochondrial DNA diversity in an archaeological site in al-Andalus. Genetic impact of migrations from North Africa in medieval Spain. Am J Phys Anthropol 131:539–551
Cerny V, Mulligan CJ, Rídl J, Zaloudková M, Edens CM, Hájek M, Pereira L. 2008. Regional differences in the distribution of the sub-Saharan, West Eurasian, and South Asian mtDNA lineages in Yemen. Am J Phys Anthropol 136(2):128-137
Cherni L, Fernandes V, Pereira JB, Costa MD, Goios A, Frigi S, Yacoubi-Loueslati B, Ben Amor M, Slama A, Amorim A, El Gaaied AA, Pereira L. 2009. Post-Last Glacial Maximum Expansion From Iberia to North Africa Revealed by Fine Characterization of mtDNA H Haplogroup in Tunisia. Am J Phys Anthropol 139(2):253-260
Comas D, Calafell F, Bendukidze N, Fananas L, Bertranpetit J. 2000. Georgian and kurd mtDNA sequence analysis shows a lack of correlation between languages and female genetic lineages. Am J Phys Anthropol 112(1):5-16
Comas D, Calafell F, Mateu E, Perez-Lezaun A, Bertranpetit J. 1996. Geographic variation in human mitochondrial DNA control region sequence: the population history of Turkey and its relationship to the European populations. Mol Biol Evol 13:1067-1077
Comas D, Plaza S, Wells R, Yuldaseva N, Lao O, Calafell F, Bertranpetit J. 2004. Admixture, migrations, and dispersals in Central Asia: evidence from maternal DNA lineages. Eur J Hum Genet 12:495-504
Corte-Real HB, Macaulay VA, Richards MB, Hariti G, Issad MS, Cambon-Thomsen A, Papiha S, Bertranpetit J, Sykes BC. 1996. Genetic diversity in the Iberian Peninsula determined from mitochondrial sequence analysis. Ann Hum Genet 60:331-350
Costa MD, Cherni L, Fernandes V, Freitas F, Ammar El Gaaied AB, Pereira L. 2009. Data from complete mtDNA sequencing of Tunisian centenarians: testing haplogroup association and the "golden mean" to longevity. Mech Ageing Dev 130(4):222-226
Coudray C, Olivieri A, Achilli A, Pala M, Melhaoui M, Cherkaoui M, El-Chennawi F, Kossmann M, Torroni A, Dugoujon JM. 2009. The Complex and Diversified Mitochondrial Gene Pool of Berber Populations. Ann Hum Gent 73(2):196-214
Crespillo M, Luque JA, Paredes M, Fernández R, Ramírez E, Valverde JL. 2000. Mitochondrial DNA sequences for 118 individuals from northeastern Spain. Int J Legal Med 114:130-132
Danan C, Sternberg D, Van Steirteghem A, Cazeneuve C, Duquesnoy P, Besmond C, Goossens M, Lissens W, Amselem S. 1999. Evaluation of Parental Mitochondrial Inheritance in Neonates Born after Intracytoplasmic Sperm Injection. Am J Hum Genet 65:463–473
Di Benedetto G, Erguven A, Stenico M, Castri L, Bertorelle G, Togan I, Barbujani G. 2001. DNA diversity and population admixture in Anatolia. Am J Phys Anthropol 115(2):144-156
Dubut V, Chollet L, Murail P, Cartault F, Beraud-Colomb E, Serre M, Mogentale-Profizi. 2004. MtDNA polymorphisms in five French groups: importance of regional sampling.Eur J Hum Genet 12(4):293-300
Ennafaa H, Fregel R, Khodjet-El-Khil H, González AM, Mahmoudi HA, Cabrera VM, Larruga JM, Benammar-Elgaaïed A. 2011. Mitochondrial DNA and Y-chromosome microstructure in Tunisia. J Hum Genet 56: 734–741
Fadhlaoui-Zid K, Plaza S, Calafell F, Ben Amor M, Comas D, Bennamar El gaaied A. 2004. Mitochondrial DNA heterogeneity in Tunisian Berbers. Ann Hum Genet 68(3):222-233
Fadhlaoui-Zid K, Rodríguez-Botigué L, Naoui N, Benammar-Elgaaied A, Calafell F, Comas D. 2011. Mitochondrial DNA structure in North Africa reveals a genetic discontinuity in the Nile Valley. Am J Phys Anthropol 145(1):107-117
Falchi A, Giovannoni L, Calo CM, Piras IS, Moral P, Paoli G, Vona G, Varesi L. 2006. Genetic history of some western Mediterranean human isolates through mtDNA HVR1 polymorphisms. J Hum Genet 51(1):9-14
Fernández O, Fernández V, Martinez-Cabrera V, Mayorga C, Alonso A, León A, Arnal C, Hens M, Luque G, de Ramón E, Caballero A, Leyva L. 2008. Multiple sclerosis in Gypsies from southern Spain: prevalence, mitochondrial DNA haplogroups and HLA class II association. Tissue Antigens 71(5):426-433
Forster P, Cali F, Rohl A, Metspalu E, D'Anna R, Mirisola M, De Leo G, Flugy A, Salerno A, Ayala G, Kouvatsi A, Villems R, Romano V. 2002. Continental and subcontinental distributions of mtDNA control region types. Int J Legal Med 116(2):99-108
Fregel R, Cabrera VM, Larruga JM, Hernandez JC, Gamez A, Pestano JJ, Arnay M, and Gonzalez AM. 2015. Isolation and prominent aboriginal maternal legacy in the present-day population of La Gomera (Canary Islands). Eur J Hum Genet 23(9):1236-1243.
Fregel R, Pestano J, Arnay M, Cabrera VM, Larruga JM, and Gonzalez AM. 2009. The maternal aborigine colonization of La Palma (Canary Islands). Eur J Hum Genet 17(10):1314-1324.
Fregel R. 2010. La evolucion genetica de las poblaciones humanas canarias: determinacion mediante marcadores polimorficos y uniparentales. La Laguna: Servicio de Publicaciones de la Universidad de La Laguna.
García O, Fregel R, Larruga JM, Álvarez V, Yurrebaso I, Cabrera VM, González AM. 2011. Using mitochondrial DNA to test the hypothesis of a European post-glacial human recolonization from the Franco-Cantabrian refuge. Heredity 106(1):37-45
Gonzalez AM, Brehm A, Perez JA, Maca-Meyer N, Flores C, Cabrera VM. 2003. Mitochondrial DNA affinities at the Atlantic fringe of Europe. Am J Phys Anthropol 120(4):391-404
González AM, Cabrera, VM, Larruga JM, Tounkara A, Noumsi G, Thomas B, Moulds JM. 2006. Mitochondrial DNA variation in Mauritania and Mali and their genetic relationship to other western Africa populations. Ann Hum Genet 70:631-657
González AM, Karadssheh N, Maca-Meyer N, Flores C, Cabrera VM, Larruga JM. 2008. Mitochondrial DNA variation in Jordania and their genetic relationship to other Middle East populations. Ann Hum Biol 35(2): 212-231
Harich N, Costa MD, Fernandes V, Kandil M, Pereira JB, Silva NM, Luísa Pereira L. 2010. The trans-Saharan slave trade – clues from interpolation analyses and high-resolution characterization of mitochondrial DNA lineages. BMC Evol Biol 10:138
Irwin J, Saunier J, Strouss K, Paintner C, Diegoli T, Sturk K, Kovatsi L, Brandstätter A, Cariolou MA, Parson W, Parsons TJ. 2008. Mitochondrial control region sequences from northern Greece and Greek Cypriots. Int J Legal Med 122: 87–89
Kivisild T, Reidla M, Metspalu E, Rosa A, Brehm A, Pennarun E, Parik J, Geberhiwot T, Usanga E, Villems R. 2004. Ethiopian Mitochondrial DNA Heritage: Tracking Gene Flow Across and Around the Gate of Tears. Am J Hum Genet 75:752-770
Kouvatsi A, Karaiskou N, Apostolidis A, Kirmizidis G. 2001. Mitochondrial DNA sequence variation in Greeks. Hum Biol 73(6):855-869
Krings M, Halim Salem A, Bauer K, Geisert H, Malek AK, Chaix L, Simon C, Welsby D, Di Rienzo A, Utermann G, Sajantila A, Pääbo S, Stoneking M. 1999. mtDNA analysis of Nile valley populations: A genetic corridor or a barrier to migration? Am J Hum Genet 64(4):1166-1176
Kujanova M, Pereira L, Fernandes V, Pereira JB, Cerny V. 2009. Near Eastern Neolithic Genetic Input in a Small Oasis of the Egyptian Western Desert. Am J Phys Anthropol 140:336–346
Larruga JM, Diez F, Pinto FM, Flores C, Gonzalez AM. 2001. Mitochondrial DNA characterisation of European isolates: the Maragatos from Spain. Eur J Hum Genet 9(9):708-716
Loueslati BY, Cherni L, Khodjet-Elkhil H, Ennafaa H, Pereira L, Amorim A, Ben Ayed F, Ben Ammar Elgaaied A. 2006. Islands inside an island: reproductive isolates on Jerba island. Am J Hum Biol 18(1):149-153
Maca-Meyer N, Arnay M, Rando JC, Flores C, Gonzalez AM, Cabrera VM, and Larruga JM. 2004. Ancient mtDNA analysis and the origin of the Guanches. Eur J Hum Genet 12(2):155-162.
Maca-Meyer N, Sanchez-Velasco P, Flores C, Larruga JM, Gonzalez AM, Oterino A, Leyva-Cobian F. 2003. Y chromosome and mitochondrial DNA characterization of Pasiegos, a human isolate from Cantabria (Spain). Ann Hum Genet 67:329-339
Macaulay V, Richards M, Hickey E, Vega E, Cruciani F, Guida V, Scozzari R, Bonné-Tamir B, Sykes B, Torroni A. 1999. The emerging tree of West Eurasian mtDNAs: a synthesis of control-region sequences and RFLPs. Am J Hum Genet 64: 232-249
Malyarchuk BA, Grzybowski T, Derenko MV, Czarny J, Drobnic K, Miscicka-Sliwka D. 2003. Mitochondrial DNA variability in Bosnians and Slovenians.Ann Hum Genet 67:412-425
Martinez L., Mirabal M., Luis JR.,Rene J. Herrera RJ. 2008. Middle Eastern and European mtDNA Lineages Characterize Populations from Eastern Crete. Am J Phys Anthropol 137: 213-223
Martinez-Jarreta B, Prades A, Calafell F, Budowle B. 2000. Mitochondrial DNA HVI and HVII variation in a north-east Spanish population. Forensic Sci 45(5):1162-1163
Mergen H, Öner R, Öner C. 2004. Mitochondrial DNA sequence variation in the Anatolian Peninsula (Turkey). J Genet 83(1):101-109
Messina F, Scorrano G, Labarga CM, Rolfo MF, Rickards O. 2010. Mitochondrial DNA variation in an isolated area of Central Italy. Ann Hum Biol 37(3):385-402
Metspalu M, Kivisild T, Metspalu E, Parik J, Hudjashov G, Kaldma K, Serk P, Carmín M, Behar DM, Gilbert MTP, Endicott P, Mastana S, Papiha SS, Skorecki K, Torroni A,Villems R. 2004. Most of the extant mtDNA boundaries in South and Southwest Asia were likely shaped during the initial settlement of Eurasia by anatomically modern humans BMC Genet 5: 26
Nasidze I, Ling ES, Quinque D, Dupanloup I, Cordaux R, Rychkov S, Naumova O, Zhukova O, Sarraf-Zadegan N, Naderi GA, Asgary S, Sardas S, Farhud DD, Sarkisian T, Asadov C, Kerimov A, M. Stoneking M. 2004a. Mitochondrial DNA and Y-chromosome variation in the Caucasus. Ann Hum Genet 68: 205-221
Nasidze I, Quinque D, Dupanloup I, Rychkov S, Naumova O, Zhukova O, Stoneking M. 2004b. Genetic evidence concerning the origins of South and North Ossetians. Ann Hum Genet 68: 588-599
Nasidze I, Quinque D, Ozturk M, Benndukidze N, Stoneking M. 2005. MtDNA and Y-chromosome variation in the Kurdish groups. Ann Hum Genet 69:1-12
Nasidze I, Stoneking M. 2001. Mitochondrial DNA variation and language replacements in the Caucasus. Proc R Soc Lond 268:1197-1206
Non AL, Al-Meeri A, Raaum RL, Sanchez LF, Mulligan CJ. 2011. Mitochondrial DNA reveals distinct evolutionary histories for Jewish populations in Yemen and Ethiopia. Am J Phys Anthropol 144(1):1-10
Ordóñez AC, Fregel R, Trujillo-Mederos A, Hervella M, de-la-Rúa C, and Arnay-de-la-Rosa M. 2017. Genetic studies on the prehispanic population buried in Punta Azul cave (El Hierro, Canary Islands). Journal of Archaeological Science 78:20-28.
Ottoni C., Martinez-Labarga C., Vitelli L., Scano G., Fabrini E., Contini I., Biondi G., and Rickards O. 2009. Human mitochondrial DNA variation in Southern Italy. Annals of Human Biology 36(6): 785-811
Pereira L, Cunha C, Amorim A. 2004. Predicting sampling saturation of mtDNA haplotypes: an application to an enlarged Portuguese database. Int J Legal Med 118(3):132-136
Picornell A, Gomez-Barbeito L, Tomas C, Castro JA, Ramon MM. 2005. Mitochondrial DNA HVRI variation in Balearic populations. Am J Phys Anthropol 128(1):119-130
Plaza S, Calafell F, Helal A, Bouzerna N, Lefranc G, Bertranpetit J, Comas D. 2003. Joining the pillars of Hercules: mtDNA sequences show multidirectional gene flow in the western Mediterranean. Ann Hum Genet 67(4):312-328
Quintana-Murci L, Chaix R, Wells RS, Behar DM, Sayar H, Scozzari R, Rengo C, Al-Zahery N, Semino O, Santachiara-Benerecetti AS, Coppa A, Ayub Q, Mohyuddin A, Tyler-Smith C, Qasim Mehdi S, Torroni A, McElreavey K. 2004. Where west meets east: the complex mtDNA landscape of the southwest and Central Asian corridor. Am J Hum Genet 74(5):827-845
Rando JC, Cabrera VM, Larruga JM, Hernandez M, Gonzalez AM, Pinto F, and Bandelt HJ. 1999. Phylogeographic patterns of mtDNA reflecting the colonization of the Canary Islands. Ann Hum Genet 63:413-428.
Rando JC, Pinto F, Gonzalez AM, Hernandez M, Larruga JM, Cabrera VM, Bandelt HJ. 1998. Mitochondrial DNA analysis of northwest African populations reveals genetic exchanges with European, near-eastern, and sub-Saharan populations. Ann Hum Genet 62:531-550
Rhouda T, Martinez-Redondo D, Gomez-Duran A, Elmtili N, Idaomar M, Diaz-Sanchez C, Montoya J, López-Pérez MJ, Ruiz-Pesini E. 2009. Moroccan mitochondrial genetic background suggests prehistoric human migrations across the Gibraltar Strait. Mitochondrion 9:402–407
Richard C, Pennarun E, Kivisild T, Tambets K, Tolk H-V, Metspalu E, Reidla M, Chevalier S, Giraudet S, Lauc lB, Pericic M, Rudan P, Claustres M, Journel H, Dorval I, Muller C, Villems R, Chaventre A, Moisan J-P. 2007. An mtDNA perspective of French genetic variation. Ann Hum Biol 34(1): 68–79
Richards M, Macaulay V, Hickey E, Vega E, Sykes B, Guida V, Rengo C, Sellitto D, Cruciani F, Kivisild T, Villems R, Thomas M, Rychkov S, Rychkov O, Rychkov Y, Golge M, Dimitrov D, Hill E, Bradley D, Romano V, Cali F, Vona G, Demaine A, Papiha S, Triantaphyllidis C, Stefanescu G, Hatina J, Belledi M, Di Rienzo A, Novelletto A, Oppenheim A, Norby S, Al-Zaheri N, Santachiara-Benerecetti S, Scozari R…
Rousselet F, Mangin P. 1998. Mitochondrial DNA polymorphisms: a study of 50 French Caucasian individuals and application to forensic casework. Int J Legal Med 111(6):292-298
Salas A, Comas D, Lareu MV, Bertranpetit J, Carracedo A. 1998. mtDNA analysis of the Galician population: a genetic edge of European variation. Eur J Hum Genet 6(4):365-375
Salas A, Lareu V, Calafell F, Bertranpetit J, Carracedo A. 2000. mtDNA hypervariable region (HVII) sequences in human evolution studies. Eur J Hum Genet 8:964-974
Santos C, Fregel R, Cabrera VM, Gonzalez AM, Larruga JM, and Lima M. 2010. Mitochondrial DNA patterns in the Macaronesia islands: Variation within and among archipelagos. Am J Phys Anthropol 141(4):610-619.
Saunier JL, Irwin JA, Strouss KM, Ragab H, Sturk KA, Parsons TJ. 2009. Mitochondrial control region sequences from an Egyptian population sample. Forensic Sci Int Genet (3):97-103
Scheible M, Alenizi M, Sturk-Andreaggi K, Coble MD, Ismael S, Irwin JA. 2011. Mitochondrial DNA control region variation in a Kuwaiti population sample. Forensic Sci Int Genet 5(4):e112-3
Stevanovitch A, Gilles A, Bouzaid E, Kefi R, Paris F, Gayraud RP, Spadoni JL, El-Chenawi. 2003. Mitochondrial DNA Sequence diversity in a sedentary population from Egypt. Ann Hum Genet 68:23-39
Tagliabracci A, Turchi C, Buscemi L, Sassaroli C. 2001. Polymorphism of the mitochondrial DNA control region in Italians. Int J Legal Med114(4-5):224-228
Thomas MG, Weale ME, Jones AL, Richards M, Smith A, Redhead N, Torroni A, Scozzari R, Gratrix F, Tarekegn A, Wilson JF, Capelli C, Bradman N, Goldstein DB. 2002. Founding mothers of Jewish communities: geographically separated Jewish groups were independently founded by very few female ancestors. Am J Hum Genet 70:1411-1420
Tolk HV, Barac L, Pericic M, Klaric IM, Janicijevic B, Campbell H, Rudan I, Kivisild T, Villems R, Rudan P. 2001. The evidence of mtDNA haplogroup F in a European population and its ethnohistoric implications. Eur J Hum Genet 9(9):717-723
Turchi C, Buscemi L, Giacchino E, Onofri V, Fendt L, Parson W, Tagliabracci A. 2009. Polymorphisms of mtDNA control region in Tunisian and Moroccan populations: an enrichment of forensic mtDNA databases with Northern Africa data. Forensic Sci Int Genet 3(3):166-172
Turchi Ch., Buscemi L., Previderè C., Grignani P., Brandstätter A., Alessandro Achilli A., Parson W., Tagliabracci T. and Ge.F.I. Group. 2008. Italian mitochondrial DNA database: results of a collaborative exercise and proficiency testing. Int J Legal Med 122:199–204
Varesi L, Memmí M, Cristofari M-C, Mameli GE, Caló CM, Vona G. 2000. Mitochondrial control-region sequence variation in the Corsican population, France. Am J Hum Biol 12:339-351
Verginelli F, Donati F, Coia V, Boschi I, Palmirotta R, Battista P, Costantini RM, Destro-Bisol G. 2003. Variation of the hypervariable region-1 of mitochondrial DNA in central-eastern Italy. J Forensic Sci 48(2):443-444
Vernesi C, Di Benedetto G, Caramelli D, Secchieri E, Simoni L, Katti E, Malaspina P, Novelletto A, Marin VTM, Barbujani G. 2001. Genetic characterization of the body attributed to the evangelist Luke. Proc Nat Acad Sci USA 98(23):13460-13463
Vona G, Ghiani ME, Caló CM, Vacca L, Memmí M, Varesi L. 2001. Mitochondrial DNA variation sequence análisis in Sicily. Am J Hum Biol 13:576-589
Zimmermann B, Brandstätter A, Duftner N, Niederwieser D, Spiroski M, Arsov T, Parson W. 2007. Mitochondrial DNA control region population data from Macedonia. Forensic Sci Int Genet 1:e4–e9
Zupanic Pajnic I, Balazic J, Komel R. 2004. Sequence polymorphism of the mtDNA control region in the Slovenian population. Int J Legal Med 118:1-4
