## Supplementary material for "Mitogenomes illuminate the origin and migration patterns of the indigenous people of the Canary Islands"

### Sheet: Table S2
sample ID	study ID	island	archaeological site	endogenous DNA	WISC	number of reads	depth	haplogroup (phylotree 17)	new haplogroup	contamination estimation (contamMix)	95% CI for contamination estimation (contamMix)	contamination estimation (schmutzi)	95% CI for contamination estimation (schmutzi)	PMD damage	Reference
CAN.001	AEH003	El Hierro	Punta Azul	0.207477	N	65356	357	H1cf	-	0.001	0.007-0.000	0.01	0-0.02	0.196376	This study
CAN.002	AEH004	El Hierro	Punta Azul	0.172014	N	32175	178	H1cf	-	0.001	0.007-0.000	0.01	0-0.02	0.114601	This study
CAN.003	AEH059	El Hierro	Punta Azul	0.3366	N	17412	64	H1cf	-	0	0.004-0.000	0.01	0-0.02	0.0551047	This study
CAN.004	AEH060	El Hierro	Punta Azul	0.3854	N	9249	31	H1cf	-	0.002	0.010-0.000	0.01	0-0.02	0.0566307	This study
CAN.005	AEH071	Fuerteventura	Museo Canario*	0.2116	N	60666	289	H1e1a	H1e1a9	0.045	0.067-0.033	0.02	0.01-0.03	0.250581	This study
CAN.006	AEH001	Fuerteventura	El Huriamen	0.0198599	Y	27565	109	H1e1a	H1e1a9	0.013	0.023-0.006	0.02	0.01-0.03	0.353199	This study
CAN.007	AEH002	Fuerteventura	El Huriamen	0.00593368	Y	23493	90	T2c1d+152	T2c1d3	0.017	0.026-0.010	0.02	0.01-0.03	0.310442	This study
CAN.008	AEH070	Gran Canaria	El Agujero	0.1867	N	27719	116	U6a7a1	-	0.013	0.021-0.008	0.01	0-0.02	0.18563	This study
CAN.009	AEH044	Gran Canaria	El Hormiguero	0.0356	Y	19177	72	H4a1	H4a1e	0.045	0.075-0.026	0.01	0-0.02	0.277871	This study
CAN.010	AEH045	Gran Canaria	El Hormiguero	0.0238958	Y	29596	137	L1b1a+189	-	0.027	0.033-0.021	0.02	0.01-0.03	0.221773	This study
CAN.011	AEH046	Gran Canaria	El Hormiguero	0.017529	Y	24692	94	H4a1	H4a1e	0.016	0.028-0.009	0.02	0.01-0.03	0.324991	This study
CAN.012	AEH047	Gran Canaria	El Hormiguero	0.100928	N	18863	76	T2c1d+152	T2c1d3	0.022	0.031-0.015	0.01	0-0.02	0.237363	This study
CAN.013	AEH005	Gran Canaria	Guayadeque	0.0424358	Y	16640	54	U6b1a	-	0.038	0.064-0.022	0.02	0.01-0.03	0.264776	This study
CAN.014	AEH050	Gran Canaria	Guayadeque	0.108412	N	26819	111	X3a	-	0.009	0.019-0.004	0.02	0.01-0.03	0.236185	This study
CAN.015	AEH051	Gran Canaria	Guayadeque	0.021762	Y	32902	177	H3	-	0.001	0.008-0.000	0.01	0-0.02	0.13458	This study
CAN.016	AEH052	Gran Canaria	Guayadeque	0.0014	Y	24752	79	H3	-	0.002	0.012-0.000	0.01	0-0.02	0.20821	This study
CAN.017	AEH053	Gran Canaria	Guayadeque	0.390325	N	32861	155	H4a1	H4a1e	0.008	0.018-0.003	0.02	0.01-0.03	0.272727	This study
CAN.018	AEH054	Gran Canaria	Guayadeque	0.219691	N	28152	98	T2c1d+152	T2c1d3	0.014	0.022-0.008	0.02	0.01-0.03	0.251919	This study
CAN.019	AEH172	Gran Canaria	La Fortaleza	0.009191	Y	12182	35	X3a	-	0.003	0.013-0.000	0.01	0-0.02	0.085922	This study
CAN.020	AEH048	Gran Canaria	Cuermeja	0.0161	Y	24282	95	U6c1	-	0.011	0.020-0.005	0.01	0-0.02	0.349288	This study
CAN.021	AEH037	Gran Canaria	Lomo Galeón	0.00807076	Y	17778	60	L3b1a+@16124	L3b1a12	0.042	0.060-0.029	0.02	0.01-0.03	0.367321	This study
CAN.022	AEH038	Gran Canaria	Lomo Galeón	0.0405209	Y	9572	27	H1e1a	H1e1a9	0.008	0.032-0.001	0.02	0.01-0.03	0.363636	This study
CAN.023	AEH039	Gran Canaria	Lomo Galeón	0.0109704	Y	32386	140	T2c1d+152	T2c1d3	0.043	0.054-0.034	0.02	0.01-0.03	0.408275	This study
CAN.024	AEH040	Gran Canaria	Lomo Galeón	0.00543695	Y	29198	114	T2b	-	0.037	0.049-0.026	0.02	0.01-0.03	0.418033	This study
CAN.025	AEH042	Gran Canaria	Puente de la Calzada	0.00599405	Y	29177	133	T2c1d+152	T2c1d3	0.02	0.027-0.014	0.01	0-0.02	0.287091	This study
CAN.026	AEH043	Gran Canaria	Puente de la Calzada	0.00325932	Y	11614	39	T2c1d+152	T2c1d3	0.035	0.055-0.022	0.02	0.01-0.03	0.358638	This study
gun005	-	Gran Canaria	Anatomical Museum Edinburgh University*	-	-	-	-	H2	-	-	-	-	-	-	Rodriguez-Varela et al. 2017
gun006	-	Gran Canaria	Anatomical Museum Edinburgh University*	-	-	-	-	L3b1a+@16124	L3b1a12	-	-	-	-	-	Rodriguez-Varela et al. 2017
gun007	-	Gran Canaria	Anatomical Museum Edinburgh University*	-	-	-	-	L3b1a+@16124	L3b1a12	-	-	-	-	-	Rodriguez-Varela et al. 2017
gun008	-	Gran Canaria	Anatomical Museum Edinburgh University*	-	-	-	-	L3b1a+@16124	L3b1a12	-	-	-	-	-	Rodriguez-Varela et al. 2017
CAN.027	AEH055	La Gomera	Antoncojo	0.0613952	N	51674	192	U6b1a	-	0.042	0.065-0.027	0.02	0.01-0.03	0.276654	This study
CAN.028	AEH056	La Gomera	Barranco Majona	0.0475513	Y	29104	144	U6b1a	-	0.001	0.008-0.000	0.02	0.01-0.03	0.18044	This study
CAN.029	AEH057	La Gomera	Barranco Majona	0.0013	Y	17426	57	U6b1a	-	0.051	0.077-0.033	0.01	0-0.02	0.178999	This study
CAN.030	AEH058	La Gomera	Barranco Majona	0.0328	Y	24661	116	U6b1a	-	0.002	0.009-0.000	0.01	0-0.02	0.0779597	This study
CAN.031	AEH072	La Gomera	El Pescante	0.0675	Y	33755	174	J2a2d	J2a2d1a	0.026	0.034-0.019	0.02	0.01-0.03	0.216655	This study
CAN.032	AEH011	La Palma	Cueva del Agua	0.000206341	Y	14958	47	J2a2d	J2a2d1a	0.028	0.045-0.016	0.01	0-0.02	0.280447	This study
CAN.033	AEH107	La Palma	El Espigón	0.0007	Y	3132	7.9	X3a	-	0.102	0.193-0.050	0.01	0-0.02	0.234088	This study
CAN.034	AEH111	La Palma	Huerto de los Morales	0.036	Y	20106	73	X3a	-	0.018	0.033-0.010	0.01	0-0.02	0.271476	This study
CAN.035	AEH110	La Palma	Los Pasitos	0.00747	Y	32510	190	H1cf	-	0.007	0.016-0.001	0.02	0.01-0.03	0.249253	This study
CAN.036	AEH106	La Palma	Salto Casimiro	0.1351	N	32190	150	J2a2d	J2a2d1a	0.02	0.028-0.013	0.02	0.01-0.03	0.242664	This study
CAN.037	AEH012	Lanzarote	Montaña Mina	0.00497683	Y	29007	115	H4a1	H4a1e	0.077	0.100-0.060	0.01	0-0.02	0.223844	This study
CAN.038	AEH013	Lanzarote	Montaña Mina	0.173721	N	63418	296	U6a1a1	-	0.04	0.052-0.030	0.01	0-0.02	0.133468	This study
CAN.039	AEH068	Tenerife	Angostura	0.0062	Y	32918	180	T2c1d+152	T2c1d3	0.028	0.039-0.021	0.02	0.01-0.03	0.228199	This study
CAN.040	AEH102	Tenerife	Angostura	0.0174517	Y	32891	199	T2c1d+152	T2c1d3	0.001	0.004-0.000	0.01	0-0.02	0.0529419	This study
CAN.041	AEH073	Tenerife	Arenas	0.0221	Y	23422	91	T2c1d+152	T2c1d3	0.033	0.045-0.023	0.01	0-0.02	0.223012	This study
CAN.042	AEH009	Tenerife	Cascajo	0.188973	N	61704	316	H1cf	-	0.001	0.005-0.000	0.01	0-0.02	0.0818043	This study
CAN.043	AEH061	Tenerife	El Capricho	0.0029	Y	26674	127	H1cf	-	0.01	0.020-0.002	0.02	0.01-0.03	0.178392	This study
CAN.044	AEH010	Tenerife	El Cedro	0.00296184	Y	32903	204	T2c1d+152	T2c1d3	0.016	0.022-0.011	0.02	0.01-0.03	0.156669	This study
CAN.045	AEH007	Tenerife	El Portillo	0.055909	Y	127957	810	H1cf	-	0.002	0.006-0.001	0.02	0.01-0.03	0.151629	This study
CAN.046	AEH064	Tenerife	El Portillo	0.0068	Y	32886	228	U6a1a1	-	0.009	0.017-0.003	0.02	0.01-0.03	0.194378	This study
CAN.047	AEH008	Tenerife	Salitre	0.00744363	Y	9240	24	T2c1d+152	T2c1d3	0.052	0.084-0.031	0.01	0-0.02	0.271267	This study
CAN.048	AEH063	Tenerife	Salitre	0.3332	N	29724	133	T2c1d+152	T2c1d3	0.011	0.018-0.006	0.01	0-0.02	0.199645	This study
gun001	-	Tenerife	Anatomical Museum Edinburgh University*	-	-	-	-	U6b1a	-	-	-	-	-	-	Rodriguez-Varela et al. 2017
gun002	-	Tenerife	Anatomical Museum Edinburgh University*	-	-	-	-	H1cf	-	-	-	-	-	-	Rodriguez-Varela et al. 2017
gun004	-	Tenerife	Anatomical Museum Edinburgh University*	-	-	-	-	J1c3	-	-	-	-	-	-	Rodriguez-Varela et al. 2017
gun011	-	Tenerife	Anatomical Museum Edinburgh University*	-	-	-	-	T2c1d+152	T2c1d3	-	-	-	-	-	Rodriguez-Varela et al. 2017
gun012	-	Tenerife	Anatomical Museum Edinburgh University*	-	-	-	-	U6b1a	-	-	-	-	-	-	Rodriguez-Varela et al. 2017
gun013	-	Tenerife	Anatomical Museum Edinburgh University*	-	-	-	-	U6b1a	-	-	-	-	-	-	Rodriguez-Varela et al. 2017
gun014	-	Tenerife	Anatomical Museum Edinburgh University*	-	-	-	-	U6b1a	-	-	-	-	-	-	Rodriguez-Varela et al. 2017
*Those samples were taken from collections donated to the museums and they are not associated to any archaeological site.
