## Supplementary material for "Mitogenomes illuminate the origin and migration patterns of the indigenous people of the Canary Islands"

### Sheet: Table S3
		Ordoñez et al. 2017	Fregel et al. 2009	Maca-Meyer, 2004	Fregel et al. 2014	This study	This study	This study
Haplogroup	HVRI haplotype (065 - 365)	El Hierro	La Palma	Tenerife	La Gomera	Gran Canaria	Lanzarote	Fuerteventura
H/HV*/U*/R*	CRS	9	4	8	2	20	4	7
H/HV*/U*/R*	086	-	-	-	-	1	-	-
H/HV*/U*/R*	126	-	-	-	-	-	1	-
H/HV*/U*/R*	189	-	1	1	-	-	-	-
H/HV*/U*/R*	218	-	1	-	-	-	-	-
H/HV*/U*/R*	239	-	-	-	-	1	-	-
H/HV*/U*/R*	260	57	5	2	2	1	-	-
H/HV*/U*/R*	265	-	-	-	-	1	-	-
H/HV*/U*/R*	278	-	-	1	-	2	-	1
H/HV*/U*/R*	290	-	1	-	-	-	-	-
H/HV*/U*/R*	291	-	-	1	-	-	-	-
H/HV*/U*/R*	292	1	1	1	-	-	-	-
H/HV*/U*/R*	304	-	-	-	-	1	-	-
H/HV*/U*/R*	311	1	1	2	-	-	-	-
H/HV*/U*/R*	316	-	1	-	-	1	-	-
H/HV*/U*/R*	362	-	-	-	-	3	-	-
H/HV*/U*/R*	093 192	1	-	-	-	-	-	-
H/HV*/U*/R*	129 294	-	-	-	-	2	-	-
H/HV*/U*/R*	172 278	-	-	-	-	1	-	-
H/HV*/U*/R*	189 316	-	-	1	-	-	-	-
H/HV*/U*/R*	192 260	-	1	-	-	-	-	-
H/HV*/U*/R*	239 278	-	-	-	-	1	-	-
H/HV*/U*/R*	260 278	-	1	-	-	-	-	-
HV0	298	-	-	1	-	-	-	-
J	069 126	-	1	3	4	2	-	-
K	224 235 311	-	-	-	-	1	-	-
K	189 224 311	-	1	1	-	1	-	-
K	224 311	-	-	-	1	-	-	-
L1b	126 145 187 189 223 264 270 278 293 311	-	-	-	-	1	-	-
L1b	126 187 189 223 264 270 278 293 311	-	-	-	1	-	-	-
L1b	126 187 189 223 264 270 278 311	-	1	-	-	-	-	-
L2/L2c	223 278	-	1	1	-	-	-	-
L2e	223 239 278 292	-	-	1	-	-	-	-
L3b1a	223 278 311 355 362	-	-	-	-	1	-	-
L3d	124 223 256 311	-	-	-	4	-	-	-
L3d	124 223 257	-	-	1	-	-	-	-
L3e2	081 093 175 223 278 320	-	-	1	-	-	-	-
L3e2	126 223 262 320	-	-	-	-	1	-	-
M1b1	129 182C 183C 185 189 223 249 311	-	-	-	-	1	-	-
T	126 294	-	-	-	-	1	-	-
T1a	126 154 163 186 189 294	-	-	-	-	1	-	-
T1a	126 163 186 189 294	-	1	-	-	-	-	-
T2c1	126 224 292 294	-	3	5	-	13	-	1
U5	270	-	-	-	-	1	-	-
U5	189 192 270	-	-	-	-	-	1	-
U5	189 270	-	-	-	-	1	-	-
U5	270 294	-	-	-	-	1	-	-
U6a	172 219 221 224 278	-	-	-	-	1	-	-
U6a	172 189 219 239 278	-	-	-	-	-	2	-
U6a	172 189 219 278	-	-	1	-	1	-	-
U6a	172 219 278	-	-	-	-	2	-	-
U6a1a1	172 219 239 278	-	-	-	-	1	-	-
U6b1a	048 163 172 219 311	-	-	-	1	-	-	-
U6b1a	063 163 172 219 311	-	-	-	3	-	-	-
U6b1a	163 172 219 311	-	2	4	30	4	-	-
U6c	169 172 189	-	-	-	-	1	-	-
U6c1	129 169 172 189	-	-	-	-	3	-	1
U6c1	129 169 172 189 213	-	-	-	-	1	-	-
U7	309 318T	1	-	-	-	-	-	-
W1e1	223 292 295	-	1	-	-	-	-	-
X	189 223 278	-	2	-	4	-	-	-
n		70	30	36	52	75	8	10
